# Temporal patterns in *Ixodes ricinus* microbial communities: an insight into tick-borne microbe interactions

**DOI:** 10.1101/2020.09.26.314179

**Authors:** E Lejal, J Chiquet, J Aubert, S Robin, A Estrada-Peña, O Rue, C Midoux, M Mariadassou, X Bailly, A Cougoul, P Gasqui, JF Cosson, K Chalvet-Monfray, M Vayssier-Taussat, T Pollet

**Author notes:** **Corresponding author:** Dr Thomas Pollet.

## Abstract

**Background:** Ticks transmit pathogens of medical and veterinary importance, and represent an increasing threat for human and animal health. Important steps in assessing disease risk and developing possible new future control strategies involve identifying tick-borne microbes, their temporal dynamics and interactions.

**Methods:** Using high throughput sequencing, we studied the microbiota dynamics of *Ixodes ricinus* from 371 nymphs collected monthly over three consecutive years in a peri-urban forest. After adjusting a Poisson Log Normal model to our data set, the implementation of a principal component analysis as well as sparse network reconstruction and differential analysis allowed us to assess inter-annual, seasonal and monthly variability of *I. ricinus* microbial communities as well as their interactions.

**Results:** Around 75% of the detected sequences belonged to five genera known to be maternally inherited bacteria in arthropods and potentially circulating in ticks: Candidatus *Midichloria, Rickettsia, Spiroplasma, Arsenophonus* and *Wolbachia*. The structure of the *I. ricinus* microbiota was temporally variable with interannual recurrence and seemed to be mainly driven by OTUs belonging to environmental genera. The total network analysis revealed a majority of positive (partial) correlations. We identified strong relationships between OTUs belonging to *Wolbachia* and *Arsenophonus*, betraying the presence of the parasitoid wasp *Ixodiphagus hookeri* in ticks, and the well known arthropod symbiont *Spiroplasma*, previously documented to be involved in the defense against parasitoid wasp in *Drosophila melanogaster*. Other associations were observed between the tick symbiont Candidatus *Midichloria* and pathogens belonging to *Rickettsia*, probably *Rickettsia helvetica*. More specific network analysis finally suggested that the presence of pathogens belonging to genera *Borrelia, Anaplasma* and *Rickettsia* might disrupt microbial interactions in *I. ricinus*.

**Conclusions:** Here, we identified the *I. ricinus* microbiota and documented for the first time the existence and recurrence of marked temporal shifts in the tick microbial community dynamics. We statistically showed strong relationships between the presence of some pathogens and the structure of the *I. ricinus* non-pathogenic microbes. We interestingly detected close links between some tick symbionts and the potential presence of either pathogenic *Rickettsia* or a parasitoid in ticks. All these new findings might be very promising for the future development of new control strategies of ticks and tick-borne diseases.
