## Additional file 1 for "Temporal patterns in *Ixodes ricinus* microbial communities: an insight into tick-borne microbe interactions"

### Sheet: Feuil1
	logFC	logCPM	LR	PValue	padj.BH	padj.bonf
Rickettsia_1	8.56281	16.6444	1595.08	0	0	0
Pseudomonas_3	4.86696	11.1443	359.967	2.86e-80	1.06e-78	2.12e-78
Rickettsia_5	4.85549	9.74564	169.101	1.16e-38	2.87e-37	8.61e-37
Ca.Midichloria_3	5.08891	9.95336	141.866	1.04e-32	1.92e-31	7.7e-31
Pseudomonas_5	5.52168	10.4688	94.1215	2.97e-22	4.39e-21	2.2e-20
Pseudomonas_8	2.30299	9.83844	56.7779	4.88e-14	6.02e-13	3.61e-12
Spiroplasma_1	-4.40981	15.0686	18.6603	1.56e-05	0.000165128	0.0011559
Bacillus_1	2.97623	12.082	15.7038	7.41e-05	0.000685182	0.00548145
Rhizobiaceae-Multi_1	2.53102	12.6688	11.6469	0.000643091	0.00528764	0.0475888
Williamsia_1	-2.253	13.0314	9.84781	0.00170034	0.0125825	0.125825
Massilia_1	-3.39664	11.1174	8.41105	0.00372946	0.0250891	0.27598
Pseudomonas_4	-1.19289	10.7269	7.5486	0.00600567	0.0351767	0.44442
Mycobacterium_1	-1.2715	13.5101	7.44358	0.00636632	0.0351767	0.471108
Sphingomonas_1	-2.47269	10.7878	7.36378	0.00665506	0.0351767	0.492474
Mycobacterium_3	-1.12028	10.4638	6.56873	0.0103786	0.0512012	0.768018
Spiroplasma_2	-3.32417	10.4143	5.96685	0.0145773	0.0674201	1
Acidiphilium_1	-2.18633	9.8427	5.08992	0.0240654	0.104755	1
Acidovorax_1	-1.36747	9.9721	4.82847	0.0279935	0.115084	1
Sphingomonas_3	-2.67388	10.2486	4.42207	0.0354769	0.132094	1
Methylobacterium_5	1.72141	11.1662	4.41133	0.035701	0.132094	1
Methylorosula_1	-1.96109	10.0119	4.31114	0.0378636	0.133424	1
Ca.Midichloria_1	-0.850773	16.8558	3.55407	0.0593994	0.199798	1
Mycobacterium_2	1.52072	11.7244	3.39116	0.0655466	0.204093	1
Paracoccus_1	2.60452	9.81334	3.37501	0.0661924	0.204093	1
Beijerinckiaceae_1174-901-12_2	-1.06474	10.9131	3.24608	0.0715946	0.21192	1
Aquabacterium_1	-1.67899	10.4202	3.08416	0.079058	0.225011	1
Microbacteriaceae-Multi_1	-0.983005	12.1893	2.94483	0.0861529	0.236123	1
Wolbachia_1	-0.455201	11.3233	2.818	0.0932122	0.244304	1
Stenotrophomonas_1	1.19251	13.4015	2.7751	0.0957408	0.244304	1
Jatrophihabitans_2	-1.53231	9.6933	2.53391	0.111424	0.274544	1
Allo-Neo-Para-Rhizobium_1	-1.23282	11.3104	2.40034	0.121309	0.274544	1
Methylocella_1	-1.3403	10.2225	2.39878	0.12143	0.274544	1
Pseudomonas_7	-0.869812	9.86277	2.37863	0.123005	0.274544	1
Rickettsiella_2	-2.37325	12.5028	2.33935	0.126142	0.274544	1
Chryseobacterium_1	-1.4177	12.4981	2.2304	0.135319	0.286103	1
Ca.Midichloria_2	-0.656486	11.793	2.18389	0.139461	0.286671	1
Beijerinckiaceae_1174-901-12_1	-0.945891	11.0432	1.87787	0.170577	0.341153	1
Amnibacterium_1	-0.7613	10.235	1.61154	0.204275	0.397798	1
Acinetobacter_4	-0.732362	9.91246	1.47413	0.224695	0.426345	1
Burkholderiaceae-Multi_1	-0.84497	10.747	1.39534	0.237505	0.429543	1
Luteibacter_1	-0.995066	11.0194	1.39246	0.23799	0.429543	1
Beijerinckiaceae_alphaI.cluster_1	-0.891241	10.2383	1.27461	0.258903	0.456163	1
Mycobacterium_6	-0.564712	9.7822	1.22	0.269361	0.461297	1
Kineococcus_1	-1.02418	9.92186	1.18993	0.275344	0.461297	1
Borrelia-RF_1	-0.6454	12.8615	1.14376	0.284859	0.461297	1
Methylorosula_2	-1.14532	9.71802	1.13481	0.286752	0.461297	1
Methylobacterium_6	-0.858905	10.6951	1.00021	0.317259	0.490954	1
Rickettsiella_1	0.672278	12.6701	0.995275	0.318457	0.490954	1
Mycobacterium_5	-0.668729	10.08	0.953872	0.328736	0.496458	1
Mycobacterium_4	-0.450521	10.1517	0.904325	0.341625	0.504474	1
Wolbachia_11	-0.377233	9.78797	0.881915	0.347678	0.504474	1
Streptomyces_1	-1.04031	9.84938	0.803325	0.370101	0.526682	1
Anaplasma_1	0.399585	12.5744	0.755939	0.384602	0.536992	1
Halomonas_1	0.364263	10.3011	0.597077	0.439695	0.59072	1
Acinetobacter_2	-0.430686	10.1362	0.593331	0.441134	0.59072	1
Arsenophonus_1	-0.187057	13.0804	0.578167	0.447032	0.59072	1
Methylobacterium_4	0.487208	11.3579	0.557005	0.455469	0.591311	1
Xanthobacteraceae-Multi_1	0.452289	10.3593	0.484327	0.486469	0.620667	1
Pseudomonas_2	-0.217719	9.74361	0.455795	0.499596	0.626611	1
Sphingomonas_4	0.629146	10.1535	0.391476	0.531524	0.655547	1
Acinetobacter_5	-0.376171	9.74547	0.33473	0.562887	0.682847	1
Methylobacterium_3	0.36878	11.5573	0.301272	0.583086	0.695941	1
Actinomycetospora_1	-0.357864	10.0811	0.238594	0.625223	0.734389	1
Streptomyces_2	-0.475244	9.89569	0.219774	0.639212	0.739089	1
Sphingomonas_6	-0.354053	10.0065	0.161646	0.687646	0.782858	1
Methylobacterium_7	0.278329	10.3534	0.142045	0.706256	0.791863	1
Pseudomonas_1	-0.108713	11.465	0.113759	0.735904	0.800374	1
Borrelia-LB_1	0.199771	12.8873	0.112764	0.737019	0.800374	1
Beijerinckiaceae_1174-901-12_3	-0.266976	9.75321	0.103615	0.747534	0.800374	1
Methylobacterium_2	0.152815	12.7974	0.0956529	0.75711	0.800374	1
Burkholderiaceae-UK_1	-0.337029	10.1204	0.0732988	0.786593	0.819829	1
Methylobacterium_1	0.0669312	13.0405	0.022953	0.879579	0.904012	1
Burkholderia-Caballeronia-Paraburkholderia_1	-0.266775	10.3237	0.00214606	0.963051	0.976243	1
Pedobacter_1	-0.12685	10.8694	0.000280317	0.986642	0.986642	1
