## Additional file 2 for "Temporal patterns in *Ixodes ricinus* microbial communities: an insight into tick-borne microbe interactions"

### Sheet: Feuil1
	logFC	logCPM	LR	PValue	padj.BH	padj.bonf
Borrelia-LB_1	8.20602	12.8873	271.488	5.38e-61	3.98e-59	3.98e-59
Borrelia-RF_1	7.89027	12.8615	137.831	7.93e-32	2.94e-30	5.87e-30
Sphingomonas_3	-3.92135	10.2486	7.11214	0.00765635	0.162323	0.56657
Sphingomonas_6	-3.082	10.0065	6.86821	0.00877424	0.162323	0.649294
Williamsia_1	-1.83564	13.0314	5.65038	0.0174516	0.258284	1
Methylobacterium_4	-1.88242	11.3579	4.73691	0.029522	0.364104	1
Paracoccus_1	-3.19327	9.81334	4.09127	0.0431053	0.4536	1
Methylobacterium_6	-1.84997	10.6951	3.87406	0.0490378	0.4536	1
Rickettsiella_2	3.90827	12.5028	3.42871	0.0640721	0.48706	1
Methylobacterium_7	-1.72541	10.3534	3.25417	0.071242	0.48706	1
Pseudomonas_5	1.29195	10.4688	3.09839	0.0783695	0.48706	1
Kineococcus_1	-1.55616	9.92186	3.08571	0.0789826	0.48706	1
Mycobacterium_2	1.6679	11.7244	2.75191	0.0971385	0.538769	1
Methylobacterium_5	-1.64716	11.1662	2.65341	0.103328	0.538769	1
Amnibacterium_1	-1.09474	10.235	2.56562	0.10921	0.538769	1
Rickettsia_5	0.91628	9.74564	2.39809	0.121483	0.561698	1
Allo-Neo-Para-Rhizobium_1	-1.21149	11.3104	2.0157	0.15568	0.561698	1
Acinetobacter_4	-1.04585	9.91246	2.00623	0.156654	0.561698	1
Sphingomonas_1	-1.23734	10.7878	1.90413	0.167617	0.561698	1
Acidiphilium_1	-1.34597	9.8427	1.89152	0.169031	0.561698	1
Methylobacterium_3	-1.02033	11.5573	1.85678	0.172996	0.561698	1
Methylobacterium_1	-0.738444	13.0405	1.77945	0.182217	0.561698	1
Acinetobacter_5	-1.3189	9.74547	1.77804	0.18239	0.561698	1
Aquabacterium_1	-1.40688	10.4202	1.7264	0.188871	0.561698	1
Burkholderiaceae-Multi_1	-1.04863	10.747	1.67816	0.195169	0.561698	1
Pseudomonas_4	0.548633	10.7269	1.57539	0.209426	0.561698	1
Ca.Midichloria_2	-0.573646	11.793	1.54789	0.213447	0.561698	1
Pseudomonas_1	-0.431693	11.465	1.4795	0.223853	0.561698	1
Mycobacterium_1	-0.613308	13.5101	1.47548	0.224484	0.561698	1
Methylorosula_2	-1.42399	9.71802	1.45507	0.227716	0.561698	1
Burkholderiaceae-UK_1	-1.50492	10.1204	1.36229	0.24314	0.5804	1
Chryseobacterium_1	-1.28112	12.4981	1.21888	0.269581	0.623407	1
Ca.Midichloria_1	-0.490843	16.8558	1.14736	0.284102	0.637077	1
Mycobacterium_3	-0.434052	10.4638	0.90911	0.340351	0.707947	1
Pseudomonas_3	-0.406988	11.1443	0.885153	0.346794	0.707947	1
Burkholderia-Caballeronia-Paraburkholderia_1	-1.51635	10.3237	0.862956	0.352913	0.707947	1
Spiroplasma_1	0.712107	15.0686	0.859162	0.353973	0.707947	1
Sphingomonas_4	-1.01045	10.1535	0.7734	0.379167	0.738379	1
Pseudomonas_7	-0.507004	9.86277	0.596798	0.439803	0.822317	1
Rhizobiaceae-Multi_1	-0.583983	12.6688	0.58465	0.444496	0.822317	1
Beijerinckiaceae_1174-901-12_3	-0.787923	9.75321	0.537605	0.463427	0.836429	1
Rickettsiella_1	0.588938	12.6701	0.495838	0.481335	0.837541	1
Mycobacterium_6	-0.393579	9.7822	0.48386	0.486679	0.837541	1
Stenotrophomonas_1	0.404096	13.4015	0.440203	0.507025	0.842237	1
Xanthobacteraceae-Multi_1	0.474373	10.3593	0.402954	0.525568	0.842237	1
Jatrophihabitans_2	-0.607767	9.6933	0.402225	0.525942	0.842237	1
Streptomyces_2	0.569975	9.89569	0.367381	0.544435	0.842237	1
Pseudomonas_8	0.251552	9.83844	0.363958	0.546316	0.842237	1
Streptomyces_1	-0.690039	9.84938	0.331386	0.564844	0.85303	1
Actinomycetospora_1	0.464416	10.0811	0.296555	0.58605	0.855069	1
Acidovorax_1	-0.328415	9.9721	0.291432	0.589305	0.855069	1
Halomonas_1	-0.161466	10.3011	0.247201	0.619053	0.869468	1
Anaplasma_1	0.271236	12.5744	0.242053	0.622727	0.869468	1
Methylorosula_1	-0.436504	10.0119	0.214062	0.643602	0.88146	1
Mycobacterium_4	0.228953	10.1517	0.199482	0.655139	0.88146	1
Methylocella_1	-0.364114	10.2225	0.148945	0.699545	0.907917	1
Rickettsia_1	0.109994	16.6444	0.116434	0.732935	0.907917	1
Acinetobacter_2	-0.292063	10.1362	0.113884	0.735765	0.907917	1
Beijerinckiaceae_alphaI.cluster_1	-0.299841	10.2383	0.113164	0.73657	0.907917	1
Massilia_1	-0.321686	11.1174	0.1085	0.741859	0.907917	1
Arsenophonus_1	-0.0779521	13.0804	0.0824166	0.774049	0.907917	1
Wolbachia_1	-0.0824658	11.3233	0.0772743	0.781026	0.907917	1
Wolbachia_11	0.126438	9.78797	0.0763141	0.782356	0.907917	1
Mycobacterium_5	-0.234205	10.08	0.0742649	0.785225	0.907917	1
Microbacteriaceae-Multi_1	-0.13022	12.1893	0.0436496	0.834507	0.928551	1
Luteibacter_1	-0.234245	11.0194	0.0407057	0.840107	0.928551	1
Pseudomonas_2	-0.0863214	9.74361	0.0403926	0.840715	0.928551	1
Ca.Midichloria_3	-0.147513	9.95336	0.0315085	0.859111	0.930923	1
Beijerinckiaceae_1174-901-12_2	-0.106552	10.9131	0.0261644	0.8715	0.930923	1
Pedobacter_1	-0.210293	10.8694	0.0205503	0.886011	0.930923	1
Bacillus_1	0.110872	12.082	0.0180305	0.893183	0.930923	1
Beijerinckiaceae_1174-901-12_1	-0.0534671	11.0432	0.00801098	0.928681	0.954478	1
Methylobacterium_2	0.0288942	12.7974	0.00228691	0.961858	0.975035	1
Spiroplasma_2	0.0497017	10.4143	0.000813787	0.977242	0.977242	1
