## Additional file 3 for "Temporal patterns in *Ixodes ricinus* microbial communities: an insight into tick-borne microbe interactions"

### Sheet: Feuil1
	logFC	logCPM	LR	PValue	padj.BH	padj.bonf
Anaplasma_1	7.20625	12.5744	402.156	1.87e-89	1.38e-87	1.38e-87
Sphingomonas_3	-3.07977	10.2486	8.55438	0.00344692	0.127536	0.255072
Mycobacterium_2	-2.22908	11.7244	5.94622	0.0147489	0.168697	1
Methylobacterium_5	-2.49254	11.1662	5.89009	0.0152264	0.168697	1
Sphingomonas_4	-2.82101	10.1535	5.65571	0.0173987	0.168697	1
Burkholderiaceae-UK_1	-3.04492	10.1204	5.60586	0.0179005	0.168697	1
Microbacteriaceae-Multi_1	-1.41574	12.1893	5.47766	0.019261	0.168697	1
Massilia_1	-2.69068	11.1174	5.34036	0.0208372	0.168697	1
Kineococcus_1	-2.50447	9.92186	5.32248	0.0210521	0.168697	1
Streptomyces_1	-2.57028	9.84938	5.18391	0.0227969	0.168697	1
Williamsia_1	-1.60628	13.0314	4.93077	0.0263826	0.177483	1
Paracoccus_1	3.27635	9.81334	4.71222	0.029949	0.184685	1
Methylobacterium_1	-1.14861	13.0405	4.50989	0.0336994	0.191827	1
Methylobacterium_6	-1.70795	10.6951	3.45154	0.0631929	0.33402	1
Chryseobacterium_1	-2.22133	12.4981	3.21785	0.0728393	0.35934	1
Burkholderia-Caballeronia-Paraburkholderia_1	1.83984	10.3237	2.76202	0.096526	0.430627	1
Rickettsia_1	-0.524215	16.6444	2.72274	0.0989278	0.430627	1
Methylocella_1	-1.47294	10.2225	2.55352	0.110049	0.452424	1
Streptomyces_2	-1.63404	9.89569	2.44346	0.118016	0.459641	1
Methylobacterium_2	-0.847149	12.7974	2.24268	0.134248	0.47919	1
Pseudomonas_3	0.555303	11.1443	2.2195	0.136277	0.47919	1
Methylobacterium_7	-1.32952	10.3534	2.15116	0.142462	0.47919	1
Pseudomonas_2	-0.596052	9.74361	1.94063	0.1636	0.526365	1
Mycobacterium_1	-0.627701	13.5101	1.84095	0.174839	0.539088	1
Rickettsiella_2	1.67631	12.5028	1.65366	0.198461	0.570878	1
Spiroplasma_1	-1.33181	15.0686	1.5709	0.210076	0.570878	1
Acinetobacter_4	-0.78993	9.91246	1.54677	0.213613	0.570878	1
Rickettsiella_1	-1.04796	12.6701	1.5307	0.216008	0.570878	1
Bacillus_1	-1.15013	12.082	1.47303	0.224869	0.573804	1
Mycobacterium_3	-0.507594	10.4638	1.29596	0.254952	0.628881	1
Stenotrophomonas_1	-0.852492	13.4015	1.13573	0.286556	0.676903	1
Acinetobacter_5	-0.858238	9.74547	1.06025	0.303158	0.676903	1
Pseudomonas_1	-0.352796	11.465	1.02639	0.311008	0.676903	1
Rhizobiaceae-Multi_1	0.700897	12.6688	1.02638	0.31101	0.676903	1
Pseudomonas_5	0.604042	10.4688	0.922481	0.336824	0.712143	1
Xanthobacteraceae-Multi_1	-0.714112	10.3593	0.884934	0.346854	0.712978	1
Amnibacterium_1	-0.587786	10.235	0.849875	0.356588	0.713175	1
Methylorosula_1	-0.849071	10.0119	0.80618	0.369252	0.71907	1
Acinetobacter_2	0.468443	10.1362	0.759135	0.383599	0.722604	1
Methylobacterium_4	-0.641299	11.3579	0.737083	0.390597	0.722604	1
Borrelia-LB_1	-0.521297	12.8873	0.646906	0.421221	0.729673	1
Ca.Midichloria_3	-0.522664	9.95336	0.637903	0.424471	0.729673	1
Beijerinckiaceae_1174-901-12_2	-0.509498	10.9131	0.633089	0.426224	0.729673	1
Spiroplasma_2	-1.00634	10.4143	0.612469	0.43386	0.729673	1
Aquabacterium_1	0.591661	10.4202	0.500564	0.479252	0.778301	1
Acidiphilium_1	-0.686031	9.8427	0.490265	0.483809	0.778301	1
Ca.Midichloria_1	-0.286398	16.8558	0.410468	0.521732	0.805307	1
Rickettsia_5	0.323712	9.74564	0.398987	0.527613	0.805307	1
Mycobacterium_4	0.310765	10.1517	0.388206	0.533244	0.805307	1
Burkholderiaceae-Multi_1	-0.384559	10.747	0.351534	0.553246	0.818805	1
Pedobacter_1	-0.518229	10.8694	0.256776	0.612344	0.872429	1
Actinomycetospora_1	-0.41835	10.0811	0.255745	0.613058	0.872429	1
Methylobacterium_3	-0.273124	11.5573	0.160412	0.688777	0.961689	1
Pseudomonas_4	-0.148787	10.7269	0.140609	0.707676	0.969778	1
Sphingomonas_6	-0.296412	10.0065	0.0981906	0.754012	0.973721	1
Methylorosula_2	0.249568	9.71802	0.0876853	0.767141	0.973721	1
Sphingomonas_1	-0.283937	10.7878	0.0786651	0.779115	0.973721	1
Wolbachia_1	0.0780777	11.3233	0.0710259	0.789849	0.973721	1
Allo-Neo-Para-Rhizobium_1	-0.156738	11.3104	0.0491293	0.824585	0.973721	1
Arsenophonus_1	0.0579665	13.0804	0.0486631	0.825406	0.973721	1
Pseudomonas_7	-0.108715	9.86277	0.043327	0.835111	0.973721	1
Borrelia-RF_1	-0.118746	12.8615	0.0365059	0.848475	0.973721	1
Beijerinckiaceae_alphaI.cluster_1	0.153932	10.2383	0.0348319	0.851948	0.973721	1
Ca.Midichloria_2	-0.0759724	11.793	0.0327783	0.85633	0.973721	1
Beijerinckiaceae_1174-901-12_3	-0.0914259	9.75321	0.0236057	0.877892	0.973721	1
Wolbachia_11	0.0576143	9.78797	0.0176071	0.894437	0.973721	1
Halomonas_1	-0.0360268	10.3011	0.0165168	0.897739	0.973721	1
Mycobacterium_5	0.0673391	10.08	0.0142852	0.904863	0.973721	1
Acidovorax_1	-0.039344	9.9721	0.0079777	0.928829	0.973721	1
Pseudomonas_8	-0.0399596	9.83844	0.00656415	0.935426	0.973721	1
Beijerinckiaceae_1174-901-12_1	0.0381131	11.0432	0.00499804	0.943639	0.973721	1
Luteibacter_1	-0.0959505	11.0194	0.00435158	0.947404	0.973721	1
Jatrophihabitans_2	-0.0557095	9.6933	0.00101899	0.974535	0.987884	1
Mycobacterium_6	0.00958847	9.7822	4.03e-05	0.994936	0.994936	1
