## Additional file 4 for "Temporal patterns in *Ixodes ricinus* microbial communities: an insight into tick-borne microbe interactions"

### Sheet: Feuil1
Weighted Kendall’s Tau
	Full	Negatif	Rickettsia	Borrelia
Negatif	0.0939462
Rickettsia	0.0446343	0.038263
Borrelia	0.0431308	0.0373977	0.00904955
Anaplasma	0.051523	0.0456139	0.0171606	0.0145674
Pvalue
	Full	Negatif	Rickettsia	Borrelia
Negatif	3.71765e-25
Rickettsia	4.93722e-07	1.37006e-05
Borrelia	1.16865e-06	2.1323e-05	0.160948
Anaplasma	8.29028e-09	2.93912e-07	0.0300763	0.0554305
